# Early postnatal DNA methylation dynamics define neuronal subtypes and are disrupted by MECP2 loss

**DOI:** 10.64898/2026.06.06.730504

**Authors:** Lauren E. Rylaarsdam, Ruth V. Nichols, Brendan L. O’Connell, Sabrina Kragness, John F. Yung, Arpiar Saunders, Gail Mandel, Andrew C. Adey

## Abstract

DNA methylation is the foundational layer of epigenetic regulation underlying mammalian tissue specification. During synaptogenesis, neurons accumulate high levels of a unique type of methylation in which a cytosine precedes a C, A, or T (mCH) instead of the canonical guanine (mCG). Disruption of the mCH reader methyl-CpG binding protein 2 (MECP2) causes the devastating neurodevelopmental disorder Rett syndrome, yet the role of mCH in neurodevelopment remains unclear. In this study, we generated the first large-scale single-cell methylation atlas of the early postnatal mouse brain and resolved subtype-specific trajectories of canonical and noncanonical methylation changes underlying neuronal subtype specification. Each identified population undergoes a rapid maturation event of the noncanonical methylome occurring between the first and second postnatal weeks, with highly subtype-specific changes concentrated at genes involved in synaptic partner establishment. Trajectory analysis resolved that subtype diversification, such as the separation of parvalbumin and somatostatin-positive GABAergic interneurons, is further facilitated by a hierarchical sequence of methylation changes in genes involved in regulation of membrane potential. In parallel, we applied single-cell methylation analysis to a mouse model of Rett syndrome that recapitulates severe human symptoms. We show that while noncanonical methylation accumulation proceeds in each subtype in the absence of MECP2, populations that have been consistently implicated in Rett pathology such as GABAergic interneurons have an increasing number of differentially methylated regions with age and fail to accumulate typical global levels of mCH. Together, our study defines the methylation dynamics that facilitate neuronal subtype specification and resolves subtype-specific, global disruptions of noncanonical methylation in Rett syndrome.
