## Supplementary material for "Early postnatal DNA methylation dynamics define neuronal subtypes and are disrupted by MECP2 loss": Table S1

### Sheet: Sheet1
run_id	annot	tn5_row	tn5_col	prep_date	sort_date	brain_region	mouse_code	mouse_number	mouse_dob	dam	genotype	sex	mouse_dod	numeric_age	age	hemisphere	tn5_load	seq_method	amp_method	seq_date
NSA01058	p1s1	A		240215	240213	striatum	D11	C71-1460	2023-08-21	C71-1272	WT	M	2023-08-28	7	p7	LR	39000	illumina	SL	240409
NSA01058	p1s2	B		240215	240213	striatum	C10	C71-1474	2023-08-23	C71-1360	WT	M	2023-09-06	14	p14	LR	46000	illumina	SL	240409
NSA01058	p1s3	C		240215	240213	striatum	B3	C71-1408	2023-07-12	C71-1295	WT	M	2023-08-02	21	p21	LR	20000	illumina	SL	240409
NSA01058	p1s4	D		240215	240213	striatum	A11	C71-1397	2023-06-30	C71-1272	WT	M	2023-07-28	28	p28	LR	8000	illumina	SL	240409
NSA01058	p1s5	E		240215	240214	rostral_cortex	D11	C71-1460	2023-08-21	C71-1272	WT	M	2023-08-28	7	p7	R	27000	illumina	SL	240409
NSA01058	p1s6	F		240215	240214	rostral_cortex	C10	C71-1474	2023-08-23	C71-1360	WT	M	2023-09-06	14	p14	R	32000	illumina	SL	240409
NSA01058	p1s7	G		240215	240214	rostral_cortex	B3	C71-1408	2023-07-12	C71-1295	WT	M	2023-08-02	21	p21	R	27000	illumina	SL	240409
NSA01058	p1s8	H		240215	240214	rostral_cortex	A11	C71-1397	2023-06-30	C71-1272	WT	M	2023-07-28	28	p28	R	13000	illumina	SL	240409
NSA01058	p2s1		1	240314	240313	caudal_cortex	D3	C71-1443	2023-08-10	C71-1238	WT	M	2023-08-17	7	p7	R	38000	illumina	SL	240409
NSA01058	p2s2		2	240314	240313	caudal_cortex	C9	C71-1470	2023-08-23	C71-1360	WT	M	2023-09-06	14	p14	R	36000	illumina	SL	240409
NSA01058	p2s3		3	240314	240313	caudal_cortex	B12	C71-1422	2023-07-14	C71-1278	WT	M	2023-08-04	21	p21	R	36000	illumina	SL	240409
NSA01058	p2s4		4	240314	240313	caudal_cortex	A10	C71-1396	2023-06-30	C71-1272	WT	M	2023-07-28	28	p28	R	35000	illumina	SL	240409
NSA01058	p2s5		5	240314	240312	hippocampus	D3	C71-1443	2023-08-10	C71-1238	WT	M	2023-08-17	7	p7	LR	31000	illumina	SL	240409
NSA01058	p2s6		6	240314	240312	hippocampus	C9	C71-1470	2023-08-23	C71-1360	WT	M	2023-09-06	14	p14	LR	31000	illumina	SL	240409
NSA01058	p2s7		7	240314	240312	hippocampus	B12	C71-1422	2023-07-14	C71-1278	WT	M	2023-08-04	21	p21	LR	28000	illumina	SL	240409
NSA01058	p2s8		8	240314	240312	hippocampus	A10	C71-1396	2023-06-30	C71-1272	WT	M	2023-07-28	28	p28	LR	32000	illumina	SL	240409
NSA01058	p2s9		9	240314	240312	thalamus	D3	C71-1443	2023-08-10	C71-1238	WT	M	2023-08-17	7	p7	LR	15000	illumina	SL	240409
NSA01058	p2s10		10	240314	240312	thalamus	C9	C71-1470	2023-08-23	C71-1360	WT	M	2023-09-06	14	p14	LR	13000	illumina	SL	240409
NSA01058	p2s11		11	240314	240312	thalamus	B12	C71-1422	2023-07-14	C71-1278	WT	M	2023-08-04	21	p21	LR	13000	illumina	SL	240409
NSA01058	p2s12		12	240314	240312	thalamus	A10	C71-1396	2023-06-30	C71-1272	WT	M	2023-07-28	28	p28	LR	16000	illumina	SL	240409
UG413922	rowA	A		240215	240213	striatum	D11	C71-1460	2023-08-21	C71-1272	WT	M	2023-08-28	7	p7	LR	39000	ultima	LA	250110
UG413922	rowB	B		240215	240213	striatum	C10	C71-1474	2023-08-23	C71-1360	WT	M	2023-09-06	14	p14	LR	46000	ultima	LA	250110
UG413922	rowC	C		240215	240213	striatum	B3	C71-1408	2023-07-12	C71-1295	WT	M	2023-08-02	21	p21	LR	20000	ultima	LA	250110
UG413922	rowD	D		240215	240213	striatum	A11	C71-1397	2023-06-30	C71-1272	WT	M	2023-07-28	28	p28	LR	8000	ultima	LA	250110
UG413922	rowE	E		240215	240214	rostral_cortex	D11	C71-1460	2023-08-21	C71-1272	WT	M	2023-08-28	7	p7	R	27000	ultima	LA	250110
UG413922	rowF	F		240215	240214	rostral_cortex	C10	C71-1474	2023-08-23	C71-1360	WT	M	2023-09-06	14	p14	R	32000	ultima	LA	250110
UG413922	rowG	G		240215	240214	rostral_cortex	B3	C71-1408	2023-07-12	C71-1295	WT	M	2023-08-02	21	p21	R	27000	ultima	LA	250110
UG413922	rowH	H		240215	240214	rostral_cortex	A11	C71-1397	2023-06-30	C71-1272	WT	M	2023-07-28	28	p28	R	13000	ultima	LA	250110
UG414095	col1		1	240314	240313	caudal_cortex	D3	C71-1443	2023-08-10	C71-1238	WT	M	2023-08-17	7	p7	R	38000	ultima	LA	250110
UG414095	col2		2	240314	240313	caudal_cortex	C9	C71-1470	2023-08-23	C71-1360	WT	M	2023-09-06	14	p14	R	36000	ultima	LA	250110
UG414095	col3		3	240314	240313	caudal_cortex	B12	C71-1422	2023-07-14	C71-1278	WT	M	2023-08-04	21	p21	R	36000	ultima	LA	250110
UG414095	col4		4	240314	240313	caudal_cortex	A10	C71-1396	2023-06-30	C71-1272	WT	M	2023-07-28	28	p28	R	35000	ultima	LA	250110
UG414095	col5		5	240314	240312	hippocampus	D3	C71-1443	2023-08-10	C71-1238	WT	M	2023-08-17	7	p7	LR	31000	ultima	LA	250110
UG414095	col6		6	240314	240312	hippocampus	C9	C71-1470	2023-08-23	C71-1360	WT	M	2023-09-06	14	p14	LR	31000	ultima	LA	250110
UG414095	col7		7	240314	240312	hippocampus	B12	C71-1422	2023-07-14	C71-1278	WT	M	2023-08-04	21	p21	LR	28000	ultima	LA	250110
UG414095	col8		8	240314	240312	hippocampus	A10	C71-1396	2023-06-30	C71-1272	WT	M	2023-07-28	28	p28	LR	32000	ultima	LA	250110
UG414095	col9		9	240314	240312	thalamus	D3	C71-1443	2023-08-10	C71-1238	WT	M	2023-08-17	7	p7	LR	15000	ultima	LA	250110
UG414095	col10		10	240314	240312	thalamus	C9	C71-1470	2023-08-23	C71-1360	WT	M	2023-09-06	14	p14	LR	13000	ultima	LA	250110
UG414095	col11		11	240314	240312	thalamus	B12	C71-1422	2023-07-14	C71-1278	WT	M	2023-08-04	21	p21	LR	13000	ultima	LA	250110
UG414095	col12		12	240314	240312	thalamus	A10	C71-1396	2023-06-30	C71-1272	WT	M	2023-07-28	28	p28	LR	16000	ultima	LA	250110
UG412314	col1		1	240314	240313	caudal_cortex	D3	C71-1443	2023-08-10	C71-1238	WT	M	2023-08-17	7	p7	R	38000	ultima	LA	250110
UG412314	col2		2	240314	240313	caudal_cortex	C9	C71-1470	2023-08-23	C71-1360	WT	M	2023-09-06	14	p14	R	36000	ultima	LA	250110
UG412314	col3		3	240314	240313	caudal_cortex	B12	C71-1422	2023-07-14	C71-1278	WT	M	2023-08-04	21	p21	R	36000	ultima	LA	250110
UG412314	col4		4	240314	240313	caudal_cortex	A10	C71-1396	2023-06-30	C71-1272	WT	M	2023-07-28	28	p28	R	35000	ultima	LA	250110
UG412314	col5		5	240314	240312	hippocampus	D3	C71-1443	2023-08-10	C71-1238	WT	M	2023-08-17	7	p7	LR	31000	ultima	LA	250110
UG412314	col6		6	240314	240312	hippocampus	C9	C71-1470	2023-08-23	C71-1360	WT	M	2023-09-06	14	p14	LR	31000	ultima	LA	250110
UG412314	col7		7	240314	240312	hippocampus	B12	C71-1422	2023-07-14	C71-1278	WT	M	2023-08-04	21	p21	LR	28000	ultima	LA	250110
UG412314	col8		8	240314	240312	hippocampus	A10	C71-1396	2023-06-30	C71-1272	WT	M	2023-07-28	28	p28	LR	32000	ultima	LA	250110
UG412314	col9		9	240314	240312	thalamus	D3	C71-1443	2023-08-10	C71-1238	WT	M	2023-08-17	7	p7	LR	15000	ultima	LA	250110
UG412314	col10		10	240314	240312	thalamus	C9	C71-1470	2023-08-23	C71-1360	WT	M	2023-09-06	14	p14	LR	13000	ultima	LA	250110
UG412314	col11		11	240314	240312	thalamus	B12	C71-1422	2023-07-14	C71-1278	WT	M	2023-08-04	21	p21	LR	13000	ultima	LA	250110
UG412314	col12		12	240314	240312	thalamus	A10	C71-1396	2023-06-30	C71-1272	WT	M	2023-07-28	28	p28	LR	16000	ultima	LA	250110
UG412374	rowA	A		240215	240213	striatum	D11	C71-1460	2023-08-21	C71-1272	WT	M	2023-08-28	7	p7	LR	39000	ultima	LA	250110
UG412374	rowB	B		240215	240213	striatum	C10	C71-1474	2023-08-23	C71-1360	WT	M	2023-09-06	14	p14	LR	46000	ultima	LA	250110
UG412374	rowC	C		240215	240213	striatum	B3	C71-1408	2023-07-12	C71-1295	WT	M	2023-08-02	21	p21	LR	20000	ultima	LA	250110
UG412374	rowD	D		240215	240213	striatum	A11	C71-1397	2023-06-30	C71-1272	WT	M	2023-07-28	28	p28	LR	8000	ultima	LA	250110
UG412374	rowE	E		240215	240214	rostral_cortex	D11	C71-1460	2023-08-21	C71-1272	WT	M	2023-08-28	7	p7	R	27000	ultima	LA	250110
UG412374	rowF	F		240215	240214	rostral_cortex	C10	C71-1474	2023-08-23	C71-1360	WT	M	2023-09-06	14	p14	R	32000	ultima	LA	250110
UG412374	rowG	G		240215	240214	rostral_cortex	B3	C71-1408	2023-07-12	C71-1295	WT	M	2023-08-02	21	p21	R	27000	ultima	LA	250110
UG412374	rowH	H		240215	240214	rostral_cortex	A11	C71-1397	2023-06-30	C71-1272	WT	M	2023-07-28	28	p28	R	13000	ultima	LA	250110
UG412326	col1		1	240314	240313	caudal_cortex	D3	C71-1443	2023-08-10	C71-1238	WT	M	2023-08-17	7	p7	R	38000	ultima	LA	250110
UG412326	col2		2	240314	240313	caudal_cortex	C9	C71-1470	2023-08-23	C71-1360	WT	M	2023-09-06	14	p14	R	36000	ultima	LA	250110
UG412326	col3		3	240314	240313	caudal_cortex	B12	C71-1422	2023-07-14	C71-1278	WT	M	2023-08-04	21	p21	R	36000	ultima	LA	250110
UG412326	col4		4	240314	240313	caudal_cortex	A10	C71-1396	2023-06-30	C71-1272	WT	M	2023-07-28	28	p28	R	35000	ultima	LA	250110
UG412326	col5		5	240314	240312	hippocampus	D3	C71-1443	2023-08-10	C71-1238	WT	M	2023-08-17	7	p7	LR	31000	ultima	LA	250110
UG412326	col6		6	240314	240312	hippocampus	C9	C71-1470	2023-08-23	C71-1360	WT	M	2023-09-06	14	p14	LR	31000	ultima	LA	250110
UG412326	col7		7	240314	240312	hippocampus	B12	C71-1422	2023-07-14	C71-1278	WT	M	2023-08-04	21	p21	LR	28000	ultima	LA	250110
UG412326	col8		8	240314	240312	hippocampus	A10	C71-1396	2023-06-30	C71-1272	WT	M	2023-07-28	28	p28	LR	32000	ultima	LA	250110
UG412326	col9		9	240314	240312	thalamus	D3	C71-1443	2023-08-10	C71-1238	WT	M	2023-08-17	7	p7	LR	15000	ultima	LA	250110
UG412326	col10		10	240314	240312	thalamus	C9	C71-1470	2023-08-23	C71-1360	WT	M	2023-09-06	14	p14	LR	13000	ultima	LA	250110
UG412326	col11		11	240314	240312	thalamus	B12	C71-1422	2023-07-14	C71-1278	WT	M	2023-08-04	21	p21	LR	13000	ultima	LA	250110
UG412326	col12		12	240314	240312	thalamus	A10	C71-1396	2023-06-30	C71-1272	WT	M	2023-07-28	28	p28	LR	16000	ultima	LA	250110
UG423051-430858	S1		1	250422	250421	caudal_cortex	A11	C71-1397	2023-06-30	C71-1272	WT	M	2023-07-28	28	p28	L	22000	ultima	SL	250614_251030
UG423051-430858	S2		2	250422	250421	caudal_cortex	A12	C71-1399	2023-06-30	C71-1195	W104X	M	2023-07-28	28	p28	L	22000	ultima	SL	250614_251030
UG423051-430858	S2		3	250422	250421	caudal_cortex	A12	C71-1399	2023-06-30	C71-1195	W104X	M	2023-07-28	28	p28	L	22000	ultima	SL	250614_251030
UG423051-430858	S2		4	250422	250421	caudal_cortex	A12	C71-1399	2023-06-30	C71-1195	W104X	M	2023-07-28	28	p28	L	22000	ultima	SL	250614_251030
UG423051-430858	S3		5	250422	250421	hippocampus	A11	C71-1397	2023-06-30	C71-1272	WT	M	2023-07-28	28	p28	L	22000	ultima	SL	250614_251030
UG423051-430858	S4		6	250422	250421	hippocampus	A12	C71-1399	2023-06-30	C71-1195	W104X	M	2023-07-28	28	p28	L	22000	ultima	SL	250614_251030
UG423051-430858	S4		7	250422	250421	hippocampus	A12	C71-1399	2023-06-30	C71-1195	W104X	M	2023-07-28	28	p28	L	22000	ultima	SL	250614_251030
UG423051-430858	S5		8	250422	250421	thalamus	A11	C71-1397	2023-06-30	C71-1272	WT	M	2023-07-28	28	p28	LR	22000	ultima	SL	250614_251030
UG423051-430858	S6		9	250422	250421	thalamus	A12	C71-1399	2023-06-30	C71-1195	W104X	M	2023-07-28	28	p28	LR	17000	ultima	SL	250614_251030
UG423051-430858	S6		10	250422	250421	thalamus	A12	C71-1399	2023-06-30	C71-1195	W104X	M	2023-07-28	28	p28	LR	17000	ultima	SL	250614_251030
UG423051-430858	S7		11	250422	250421	striatum	A10	C71-1396	2023-06-30	C71-1272	WT	M	2023-07-28	28	p28	LR	17000	ultima	SL	250614_251030
UG423051-430858	S8		12	250422	250421	striatum	A12	C71-1399	2023-06-30	C71-1195	W104X	M	2023-07-28	28	p28	LR	22000	ultima	SL	250614_251030
UG434309	S1		1	250910	250908	caudal_cortex	D5	C71-1447	2023-08-11	C71-1194	WT	M	2023-08-18	7	p7	R	22000	ultima	LA	251111
UG434309	S2		2	250910	250908	caudal_cortex	D7	C71-1449	2023-08-11	C71-1194	W104X	M	2023-08-18	7	p7	R	22000	ultima	LA	251111
UG434309	S3		3	250910	250908	caudal_cortex	D4	C71-1444	2023-08-10	C71-1238	W104X	M	2023-08-17	7	p7	R	22000	ultima	LA	251111
UG434309	S4		4	250910	250908	caudal_cortex	C1	C71-1437	2023-07-31	C71-1249	WT	M	2023-08-14	14	p14	R	22000	ultima	LA	251111
UG434309	S5		5	250910	250908	caudal_cortex	C8	C71-1466	2023-08-22	C71-1249	W104X	M	2023-09-05	14	p14	R	22000	ultima	LA	251111
UG434309	S6		6	250910	250908	caudal_cortex	C11	C71-1477	2023-08-25	C71-1352	W104X	M	2023-09-08	14	p14	R	22000	ultima	LA	251111
UG434309	S7		7	250910	250909	caudal_cortex	B8	C71-1416	2023-07-13	C71-1203	WT	M	2023-08-03	21	p21	R	22000	ultima	LA	251111
UG434309	S8		8	250910	250909	caudal_cortex	B7	C71-1415	2023-07-13	C71-1203	W104X	M	2023-08-03	21	p21	R	22000	ultima	LA	251111
UG434309	S9		9	250910	250909	caudal_cortex	B11	C71-1421	2023-07-14	C71-1278	W104X	M	2023-08-04	21	p21	R	22000	ultima	LA	251111
UG434309	S10		10	250910	250909	caudal_cortex	A1	C71-1390	2023-06-29	C71-1235	WT	M	2023-07-27	28	p28	R	25000	ultima	LA	251111
UG434309	S11		11	250910	250909	caudal_cortex	A2	C71-1391	2023-06-29	C71-1235	W104X	M	2023-07-27	28	p28	R	25000	ultima	LA	251111
UG434309	S12		12	250910	250909	caudal_cortex	A12	C71-1399	2023-06-30	C71-1195	W104X	M	2023-07-28	28	p28	R	25000	ultima	LA	251111
UG433738	S1		1	250910	250908	caudal_cortex	D5	C71-1447	2023-08-11	C71-1194	WT	M	2023-08-18	7	p7	R	22000	ultima	LA	251111
UG433738	S2		2	250910	250908	caudal_cortex	D7	C71-1449	2023-08-11	C71-1194	W104X	M	2023-08-18	7	p7	R	22000	ultima	LA	251111
UG433738	S3		3	250910	250908	caudal_cortex	D4	C71-1444	2023-08-10	C71-1238	W104X	M	2023-08-17	7	p7	R	22000	ultima	LA	251111
UG433738	S4		4	250910	250908	caudal_cortex	C1	C71-1437	2023-07-31	C71-1249	WT	M	2023-08-14	14	p14	R	22000	ultima	LA	251111
UG433738	S5		5	250910	250908	caudal_cortex	C8	C71-1466	2023-08-22	C71-1249	W104X	M	2023-09-05	14	p14	R	22000	ultima	LA	251111
UG433738	S6		6	250910	250908	caudal_cortex	C11	C71-1477	2023-08-25	C71-1352	W104X	M	2023-09-08	14	p14	R	22000	ultima	LA	251111
UG433738	S7		7	250910	250909	caudal_cortex	B8	C71-1416	2023-07-13	C71-1203	WT	M	2023-08-03	21	p21	R	22000	ultima	LA	251111
UG433738	S8		8	250910	250909	caudal_cortex	B7	C71-1415	2023-07-13	C71-1203	W104X	M	2023-08-03	21	p21	R	22000	ultima	LA	251111
UG433738	S9		9	250910	250909	caudal_cortex	B11	C71-1421	2023-07-14	C71-1278	W104X	M	2023-08-04	21	p21	R	22000	ultima	LA	251111
UG433738	S10		10	250910	250909	caudal_cortex	A1	C71-1390	2023-06-29	C71-1235	WT	M	2023-07-27	28	p28	R	25000	ultima	LA	251111
UG433738	S11		11	250910	250909	caudal_cortex	A2	C71-1391	2023-06-29	C71-1235	W104X	M	2023-07-27	28	p28	R	25000	ultima	LA	251111
UG433738	S12		12	250910	250909	caudal_cortex	A12	C71-1399	2023-06-30	C71-1195	W104X	M	2023-07-28	28	p28	R	25000	ultima	LA	251111
UG434520	S1		1	250918	250916	hippocampus	D5	C71-1447	2023-08-11	C71-1194	WT	M	2023-08-18	7	p7	LR	22000	ultima	LA	251111
UG434520	S2		2	250918	250916	hippocampus	D7	C71-1449	2023-08-11	C71-1194	W104X	M	2023-08-18	7	p7	LR	22000	ultima	LA	251111
UG434520	S3		3	250918	250916	hippocampus	D4	C71-1444	2023-08-10	C71-1238	W104X	M	2023-08-17	7	p7	LR	22000	ultima	LA	251111
UG434520	S4		4	250918	250916	hippocampus	C1	C71-1437	2023-07-31	C71-1249	WT	M	2023-08-14	14	p14	LR	22000	ultima	LA	251111
UG434520	S5		5	250918	250916	hippocampus	C8	C71-1466	2023-08-22	C71-1249	W104X	M	2023-09-05	14	p14	LR	22000	ultima	LA	251111
UG434520	S6		6	250918	250916	hippocampus	C11	C71-1477	2023-08-25	C71-1352	W104X	M	2023-09-08	14	p14	LR	22000	ultima	LA	251111
UG434520	S7		7	250918	250917	hippocampus	B8	C71-1416	2023-07-13	C71-1203	WT	M	2023-08-03	21	p21	LR	22000	ultima	LA	251111
UG434520	S8		8	250918	250917	hippocampus	B7	C71-1415	2023-07-13	C71-1203	W104X	M	2023-08-03	21	p21	LR	22000	ultima	LA	251111
UG434520	S9		9	250918	250917	hippocampus	B11	C71-1421	2023-07-14	C71-1278	W104X	M	2023-08-04	21	p21	LR	22000	ultima	LA	251111
UG434520	S10		10	250918	250917	hippocampus	A1	C71-1390	2023-06-29	C71-1235	WT	M	2023-07-27	28	p28	LR	25000	ultima	LA	251111
UG434520	S11		11	250918	250917	hippocampus	A2	C71-1391	2023-06-29	C71-1235	W104X	M	2023-07-27	28	p28	LR	25000	ultima	LA	251111
UG434520	S12		12	250918	250917	hippocampus	A12	C71-1399	2023-06-30	C71-1195	W104X	M	2023-07-28	28	p28	R	25000	ultima	LA	251111
UG433824	S1		1	250918	250916	hippocampus	D5	C71-1447	2023-08-11	C71-1194	WT	M	2023-08-18	7	p7	LR	22000	ultima	LA	251111
UG433824	S2		2	250918	250916	hippocampus	D7	C71-1449	2023-08-11	C71-1194	W104X	M	2023-08-18	7	p7	LR	22000	ultima	LA	251111
UG433824	S3		3	250918	250916	hippocampus	D4	C71-1444	2023-08-10	C71-1238	W104X	M	2023-08-17	7	p7	LR	22000	ultima	LA	251111
UG433824	S4		4	250918	250916	hippocampus	C1	C71-1437	2023-07-31	C71-1249	WT	M	2023-08-14	14	p14	LR	22000	ultima	LA	251111
UG433824	S5		5	250918	250916	hippocampus	C8	C71-1466	2023-08-22	C71-1249	W104X	M	2023-09-05	14	p14	LR	22000	ultima	LA	251111
UG433824	S6		6	250918	250916	hippocampus	C11	C71-1477	2023-08-25	C71-1352	W104X	M	2023-09-08	14	p14	LR	22000	ultima	LA	251111
UG433824	S7		7	250918	250917	hippocampus	B8	C71-1416	2023-07-13	C71-1203	WT	M	2023-08-03	21	p21	LR	22000	ultima	LA	251111
UG433824	S8		8	250918	250917	hippocampus	B7	C71-1415	2023-07-13	C71-1203	W104X	M	2023-08-03	21	p21	LR	22000	ultima	LA	251111
UG433824	S9		9	250918	250917	hippocampus	B11	C71-1421	2023-07-14	C71-1278	W104X	M	2023-08-04	21	p21	LR	22000	ultima	LA	251111
UG433824	S10		10	250918	250917	hippocampus	A1	C71-1390	2023-06-29	C71-1235	WT	M	2023-07-27	28	p28	LR	25000	ultima	LA	251111
UG433824	S11		11	250918	250917	hippocampus	A2	C71-1391	2023-06-29	C71-1235	W104X	M	2023-07-27	28	p28	LR	25000	ultima	LA	251111
UG433824	S12		12	250918	250917	hippocampus	A12	C71-1399	2023-06-30	C71-1195	W104X	M	2023-07-28	28	p28	R	25000	ultima	LA	251111
